# Simple ways to avoid collecting highly ^137^Cs-contaminated *Aralia elata* buds

**DOI:** 10.1101/2023.09.18.558164

**Authors:** Masaru Sakai, Mirai Watanabe, Masami Kanao Koshikawa, Asuka Tanaka, Akiko Takahashi, Seiichi Takechi, Mai Takagi, Takashi Tsuji, Hideki Tsuji, Toshimasa Takeda, Jaeick Jo, Masanori Tamaoki, Seiji Hayashi

## Abstract

Collection and cooking of wild vegetables have provided seasonal enjoyments for Japanese local people as provisioning and cultural ecosystem services. However, the Fukushima Daiichi Nuclear Power Plant accident in March 2011 caused extensive radiocesium contamination of wild vegetables. Restrictions on commercial shipments of wild vegetables have been in place for the last 10 years. Some species, including buds of *Aralia elata*, are currently showing radiocesium concentrations both above and below the Japanese reference level for food (100 Bq/kg), suggesting that there are factors decreasing and increasing the ^137^Cs concentration. Here, we evaluated easy-to-measure environmental variables (dose rate at the soil surface, organic soil layer thickness, slope steepness, and presence/absence of decontamination practices) and the ^137^Cs concentrations of 40 *A. elata* buds at 38 locations in Fukushima Prefecture to provide helpful information on avoiding collecting highly contaminated buds. The ^137^Cs concentrations in *A. elata* buds increased significantly with increases in the dose rate at the soil surface. Meanwhile, the ^137^Cs concentration in *A. elata* buds were not reduced by decontamination practices. These findings suggest that measuring the latest dose rate at the soil surface at the base of *A. elata* plants is a helpful way to avoid collecting buds with higher ^137^Cs concentrations and aid in the management of species in polluted regions.
