## Supplementary material for "Simple ways to avoid collecting highly ^137^Cs-contaminated *Aralia elata* buds": Table S1

### Sheet: Sheet1
Table S1. The raw data of Cs-137 activity concentration in Aralia elata buds and environmental variables analyzed in Sakai et al. Simple ways to avoid collecting highly 137Cs-contaminated Aralia elata buds.
ID	Sampling year	Cs-137 concentration in bud (Bq/kg fresh weight)	Dose rate on soil surface (µSv/h)	Slope steepness (°)	Organic soil layer thickness (cm)	Presence/absence of decontamination practice
1	2022	662.156	1.01	6	4.66667	a
2	2022	5800.54	1.55	3	7	a
3	2022	52.1421	0.46	15	1.33333	p
4	2022	18.3364	0.26	13	0.833333	p
5	2022	1.1763	0.18	35	0	p
6	2022	109.171	0.71	36	3.66667	p
7	2022	6.68014	0.69	31	1.66667	p
8	2022	35.8011	0.36	26	4	p
9	2022	11.1754	0.35	20	3.33333	p
10	2022	24.1583	0.47	26	4	p
11	2022	27.2943	0.6	10	1	p
12	2022	6279.77	6.5	13	9.33333	p
13	2022	11.6627	0.56	26	2.16667	p
14	2022	61.4954	0.59	25	5.16667	a
15	2022	8.89462	0.57	14	3.5	a
16	2022	17.6363	0.32	10	0.5	a
17	2022	13.606	0.34	42	0.333333	a
18	2022	3.37615	0.1	36	3.83333	a
19	2022	103.421	1.02	5	3.66667	p
20	2022	12.8909	0.32	40	2.5	a
21	2022	26.2366	0.17	49	0	a
22	2022	21.3947	0.53	12	2.66667	a
23	2022	14.9275	0.23	41	0.666667	a
1	2023	682.986	1.01	6	4.66667	a
25	2023	139.216	0.84	7	9.16667	p
26	2023	194.823	0.52	13	2.16667	p
27	2023	323.837	0.46	10	1.5	p
28	2023	189.544	0.78	48	3.16667	p
29	2023	11.1301	0.22	40	1	p
30	2023	479.477	1.37	4	8.5	a
31	2023	4403.81	1.2	12	10.1667	p
32	2023	1886.39	1.05	6	7.33333	p
33	2023	1326.17	2.63	15	10.5	p
34	2023	99.345	0.7	20	4.16667	p
35	2023	1296.1	2.26	5	4.83333	a
36	2023	1710.79	1.7	3	3.5	a
37	2023	1.85365	0.22	35	4.83333	p
38	2023	302.456	0.82	25	5.5	p
39	2023	742.967	1.03	5	2	p
19	2023	106.56	0.95	6	5	p
